# Identification of functional residues using machine learning provides insights into the evolution of odorant receptor gene families in solitary and social insects

**DOI:** 10.1101/2021.12.10.472060

**Authors:** Pablo Mier, Jean-Fred Fontaine, Marah Stoldt, Romain Libbrecht, Carlotta Martelli, Susanne Foitzik, Miguel A. Andrade-Navarro

**Author notes:** Corresponding Author: Pablo Mier.

## Abstract

The gene family of insect odorant receptors (ORs) has greatly expanded in the course of evolution. ORs allow insects to detect volatile chemicals and therefore play an important role in social interactions, the detection of enemies and preys, and during foraging. The sequences of several thousand ORs are known, but their specific function or ligands have been identified only for very few of them. To advance the functional characterization of ORs, we compiled, curated and aligned the sequences of 3,902 ORs from 21 insect species. We identified the amino acid positions that best predict the response to ligands using machine learning on sets of functionally characterized proteins from the fly *Drosophila melanogaster*, the mosquito *Anopheles gambiae* and the ant *Harpegnathos saltator*. We studied the conservation of these predicted relevant residues across all OR subfamilies and show that the subfamilies that expanded strongly in social insects exhibit high levels of conservation in their binding sites. This indicates that ORs of social insect families are typically finely tuned and exhibit a sensitivity to very similar odorants. Our novel approach provides a powerful tool to use functional information from a limited number of genes to investigate the functional evolution of large gene families.
