## Supplementary File S2 for "Identification of functional residues using machine learning provides insights into the evolution of odorant receptor gene families in solitary and social insects"

### Sheet: Sheet1
dataset	id	ac	3391-86-4	431-03-8	110-43-0	67-64-1	108-94-1	105-87-3	119-36-8	6728-26-3
1	C0	sp|Q9VXL0|OR13A_DROME	1	0	0	1	0	1	1	1
1	C0	sp|Q9W2U9|OR9A_DROME	0	1	1	0	0	0	0	0
1	C0	sp|P81924|OR85E_DROME			0		1			0
1	C1	sp|P81916|OR33C_DROME			1		1			0
1	C0	sp|Q9I816|OR19A_DROME	1	0	0	0	0	0	0	0
1	C46	sp|Q9VAZ3|OR98A_DROME	1	0	1	0	0	1	0	0
1	C0	sp|Q9VCS8|OR94B_DROME	0	0	0		0	0	1	0
1	C6	sp|Q9VT90|OR67C_DROME	0	0	0	0	0	0	0	0
1	C0	sp|Q9VHQ2|OR85D_DROME	1		1	0	0	0		0
1	C0	sp|O46077|OR2A_DROME	0	0	0	0	0	0	0	0
1	C0	sp|P81912|OR23A_DROME	0	0	0	0	1	0	0	0
1	C0	sp|Q9V6H2|OR49B_DROME	0	0	0	0	0	0	1	0
1	C0	sp|P81923|OR59A_DROME	0	0	0		0	0	0	0
1	C0	sp|Q9VUK5|OR71A_DROME	0	0	0	0	0	0	1	0
1	C6	sp|Q9VHE6|OR85F_DROME	0	0	0	1		0	0	0
1	C0	sp|Q9W3I5|OR7A_DROME	0	1	0	0	0	1	1	1
1	C6	sp|Q9VYZ1|OR10A_DROME	0	0	0	0	0	0	1	0
1	C7	sp|P81922|OR47B_DROME	0	0	0	0	0	0	1	0
1	C46	sp|Q9VHS4|OR85A_DROME	0	0	0	0		0	0	0
1	C19	sp|Q9VT20|OR67B_DROME	1	1	1	1	1	1	0	1
1	C0	sp|Q9VDM1|OR92A_DROME	0	1	0	0	0	0	0	0
1	C0	sp|Q9VT08|OR67A_DROME	1	0	1	1		0	0	1
1	C0	sp|Q9VHQ6|OR85C_DROME	1	1	1		0	0	0	1
1	C0	sp|Q9VHQ7|OR85B_DROME	1	1	1	0	0	1	0	1
1	C0	sp|P81914|OR33A_DROME	0	0	0		0	0	0	0
1	C46	sp|Q9V9I4|OR42B_DROME	0	1	0	0	0	0	0	0
1	C6	sp|Q9V6A9|OR49A_DROME	0	0	0		0	0	0	0
1	C46	sp|P81918|OR43B_DROME	0	1	0	0	0	1	0	1
1	C46	sp|Q9V9I2|OR42A_DROME	0	1	1	1	1	1	0	1
1	C3	sp|P82986|OR82A_DROME	0	0	0	0	0	1	0	0
1	C47	sp|Q9V589|OR45B_DROME	0	0	0		0	0	0	0
1	C7	sp|Q9V568|OR45A_DROME	0	0	1		1	1	0	1
1	C0	sp|Q9VCS9|OR94A_DROME	0	0	0		0	0	0	0
1	C0	sp|Q9VLE5|OR30A_DROME	0	0	0		0	0	1	0
1	C6	sp|P81921|OR47A_DROME	1	0	1	0	0	0	0	0
1	C46	sp|P81910|OR22B_DROME	0		0			0	0	0
1	C55	sp|Q9VFN2|OR88A_DROME	0	0	0	0		0	0	0
1	C46	sp|Q9W1P7|OR59C_DROME	0		0	0	0	0		0
1	C46	sp|Q9W1P8|OR59B_DROME	0	1	0	1	0	0	0	0
1	C46	sp|P81909|OR22A_DROME	1	1	0	0	0	0	0	0
1	C29	sp|P81915|OR33B_DROME	0	0	0	0	0	0	0	0
1	C121	sp|P82982|OR65A_DROME	0	0	0	0		0	0	0
1	C145	sp|Q9VU27|OR69A_DROME		0	1	1	1	1	1	1
1	C116	sp|Q9VNK9|OR83C_DROME	0	0	0	1	1	1	0	0
1	C177	sp|Q9VVF3|OR74A_DROME	0	0	0		1	0	0	1
1	C91	sp|P81917|OR43A_DROME	1	0	0	0	1	0	1	0
1	C176	sp|Q9W5G6|OR1A_DROME	0	0	0		0	0	1	0
2	C0	tr|A7UTV8|A7UTV8_ANOGA	0	0	0	0	0	0	0	0
2	C0	tr|Q7PFJ7|Q7PFJ7_ANOGA	0	1	0	1	1	0	0	1
2	C0	sp|Q8WTE7|OR1_ANOGA	0	0	0	0	0	0	0	0
2	C0	tr|Q7Q338|Q7Q338_ANOGA	0	0	0	0	0	1	0	0
2	C1	tr|Q7PGS4|Q7PGS4_ANOGA	0	0	0	0	0	0	0	0
2	C0	sp|Q8WTE6|OR2_ANOGA	0	0	0	0	0	0	0	0
2	C0	tr|Q7PSF3|Q7PSF3_ANOGA	1	0	0	0	0	1	0	0
2	C0	tr|Q7PWP7|Q7PWP7_ANOGA	0	0	0	0	0	0	0	0
2	C0	tr|Q7PIE7|Q7PIE7_ANOGA	0	0	0	0	0	0	1	0
2	C0	tr|Q7QG60|Q7QG60_ANOGA	0	0	0	0	0	0	1	0
2	C6	tr|Q7PRB0|Q7PRB0_ANOGA	1	1	1	0	0	0	1	1
2	C0	tr|Q7PUT5|Q7PUT5_ANOGA	1	0	1	0	0	0	0	0
2	C1	tr|Q7PFK8|Q7PFK8_ANOGA	0	1	0	1	1	0	0	0
2	C6	tr|Q7PR11|Q7PR11_ANOGA	0	0	1	0	0	0	1	1
2	C0	tr|Q7PMZ4|Q7PMZ4_ANOGA	1	1	1	0	1	0	1	1
2	C0	tr|Q7PN78|Q7PN78_ANOGA	0	0	0	0	0	0	1	0
2	C0	tr|Q7PPH3|Q7PPH3_ANOGA	0	0	0	0	0	1	0	0
2	C3	tr|Q7PPG6|Q7PPG6_ANOGA	0	0	0	0	0	1	0	0
2	C0	tr|Q7PSD5|Q7PSD5_ANOGA	0	0	0	0	0	0	1	1
2	C17	tr|Q7PKC0|Q7PKC0_ANOGA	0	0	0	0	0	0	0	0
2	C1	tr|Q7PFK4|Q7PFK4_ANOGA	0	1	1	1	1	1	1	1
2	C21	tr|Q7PHE6|Q7PHE6_ANOGA	1	0	1	1	1	1	0	1
2	C21	tr|Q7PHE7|Q7PHE7_ANOGA	0	1	0	0	1	0	0	1
2	C21	tr|Q7PQA7|Q7PQA7_ANOGA	1	1	1	1	1	0	1	1
2	C0	tr|Q7PFK7|Q7PFK7_ANOGA	1	1	1	0	1	1	0	1
2	C0	tr|Q7PGY2|Q7PGY2_ANOGA	0	0	0	0	0	0	0	0
2	C26	tr|Q7PNY4|Q7PNY4_ANOGA	1	0	1	0	1	0	0	0
2	C3	tr|Q7Q337|Q7Q337_ANOGA	0	1	0	0	0	1	0	0
2	C3	tr|Q7QGB2|Q7QGB2_ANOGA	1	1	1	1	1	0	0	0
2	C39	tr|Q7PGQ6|Q7PGQ6_ANOGA	1	0	0	0	0	0	0	0
2	C0	tr|Q7PPH4|Q7PPH4_ANOGA	0	0	0	0	0	1	0	0
2	C9	tr|Q7PGS3|Q7PGS3_ANOGA	0	0	0	0	0	0	0	0
2	C77	tr|Q7PKD0|Q7PKD0_ANOGA	0	0	0	0	0	0	0	0
2	C77	tr|Q7PKD2|Q7PKD2_ANOGA	0	0	0	1	0	0	0	0
2	C77	tr|Q7PL09|Q7PL09_ANOGA	0	0	0	0	0	0	0	0
2	C77	tr|Q7PL10|Q7PL10_ANOGA	1	0	1	0	0	0	1	0
2	C88	tr|Q7PHR5|Q7PHR5_ANOGA	0	0	0	0	0	0	0	0
2	C6	tr|Q7PSD7|Q7PSD7_ANOGA	0	0	0	0	0	0	1	0
2	C6	tr|Q7PSF0|Q7PSF0_ANOGA	0	0	0	0	0	0	0	0
2	C116	tr|Q7PFY5|Q7PFY5_ANOGA	0	0	0	0	0	0	0	0
2	C116	tr|Q7PLX8|Q7PLX8_ANOGA	0	0	0	0	0	0	0	0
2	OG7	tr|Q7PQB6|Q7PQB6_ANOGA	0	1	0	1	1	0	0	1
2	C60	tr|Q7PHR4|Q7PHR4_ANOGA	0	0	0	0	0	0	0	0
2	C60	tr|Q7PIY7|Q7PIY7_ANOGA	0	0	0	0	0	0	0	0
2	C60	tr|Q7PK60|Q7PK60_ANOGA	0	0	0	0	0	0	0	0
3	C0	HsOr182	0	0	1	0	0	1	0	0
3	C0	HsOr183	0	1	0	0	0	0	0	0
3	C0	HsOr188	1	0	0	0	0	0	0	1
3	C0	HsOr190	0	0	0	0	0	0	0	0
3	C0	HsOr224	0	0	0	0	0	0	0	0
3	C0	HsOr236	0	0	0	0	0	0	0	0
3	C1	HsOr36	0	0	0	0	0	0	0	0
3	C1	HsOr37	0	0	0	0	1	0	0	0
3	C1	HsOr4	0	0	0	0	0	0	0	0
3	C1	HsOr55	1	0	1	1	1	1	1	1
3	C1	HsOr59	0	1	1	0	1	0	0	0
3	C2	HsOr271	0	0	0	0	0	0	0	0
3	C1	HsOr20	1	1	0	1	1	1	1	1
3	C1	HsOr32	0	0	0	0	0	1	1	1
3	C1	HsOr35	1	0	0	1	0	1	1	0
3	C51	HsOr209	0	1	1	0	0	0	0	0
3	C33	HsOr174	1	0	1	1	1	1	1	1
3	C6	HsOr177	0	0	0	0	0	0	0	0
3	C8	HsOr212	0	0	0	0	0	0	0	0
3	C3	HsOr161	0	1	1	1	1	0	1	1
3	C22	HsOr175	0	0	0	0	0	0	0	0
3	C8	HsOr210	0	0	0	0	0	0	0	0
3	C22	HsOr170	1	0	0	1	0	0	0	0
