## Supplementary File S4 for "Identification of functional residues using machine learning provides insights into the evolution of odorant receptor gene families in solitary and social insects"

### Sheet: Sheet1
ID	Number OR	Protein length	Number species	Common taxonomy	Bg conservation	Predictive conservation	Ratio predictive/bg	Social ratio	Ratio OR/Species
C0	589	390.26 +- 26.01	21	Insecta	0.355	0.301	0.848	0.633	28.0476
C1	481	403.87 +- 7.91	15	Neoptera	0.487	0.459	0.943	0.952	32.0667
C2	277	391.91 +- 4.46	8	Formicoidea	0.593	0.587	0.99	1	34.625
C3	260	385.87 +- 11.24	18	Insecta	0.534	0.509	0.953	0.935	14.4444
C4	190	392.72 +- 8.59	10	Neoptera	0.504	0.456	0.905	0.874	19
C5	154	395.36 +- 13.10	13	Neoptera	0.468	0.478	1.021	0.721	11.8462
C6	138	406.26 +- 44.12	21	Insecta	0.298	0.267	0.896	0.551	6.57143
C7	126	395.02 +- 7.14	14	Neoptera	0.571	0.559	0.979	0.921	9
C8	89	374.20 +- 3.23	11	Hymenoptera	0.517	0.462	0.894	0.989	8.09091
C9	86	394.48 +- 2.87	8	Endopterygota	0.628	0.604	0.962	0.988	10.75
C10	56	397.09 +- 2.73	10	Aculeata	0.628	0.656	1.045	1	5.6
C11	43	394.26 +- 3.86	8	Formicoidea	0.647	0.613	0.947	1	5.375
C12	42	390.45 +- 8.62	10	Hymenoptera	0.474	0.491	1.036	0.548	4.2
C13	42	393.86 +- 8.32	6	Hymenoptera	0.662	0.624	0.943	0.929	7
C14	37	394.38 +- 3.86	1	Ooceraea biroi	0.819	0.85	1.038	1	37
C15	36	408.75 +- 34.80	9	Neoptera	0.661	0.692	1.047	0.972	4
C16	35	384.40 +- 6.33	1	Tribolium castaneum	0.68	0.652	0.959	0	35
C17	33	425.36 +- 14.74	5	Neoptera	0.635	0.61	0.961	0	6.6
C18	33	382.36 +- 10.35	1	Tribolium castaneum	0.525	0.514	0.979	0	33
C19	32	403.94 +- 21.80	11	Insecta	0.595	0.587	0.987	0.844	2.90909
C20	29	390.48 +- 2.89	9	Hymenoptera	0.707	0.723	1.023	0.966	3.22222
C21	28	394.36 +- 7.38	10	Endopterygota	0.555	0.52	0.937	0.821	2.8
C22	28	384.11 +- 3.78	8	Formicoidea	0.724	0.733	1.012	1	3.5
C23	24	400.17 +- 7.22	9	Aculeata	0.689	0.684	0.993	1	2.66667
C24	23	389.30 +- 5.80	9	Hymenoptera	0.581	0.549	0.945	0.957	2.55556
C25	23	387.78 +- 5.49	1	Tribolium castaneum	0.449	0.413	0.92	0	23
C26	22	406.23 +- 4.88	12	Endopterygota	0.756	0.793	1.049	0.909	1.83333
C27	22	390.14 +- 6.78	7	Formicoidea	0.701	0.65	0.927	1	3.14286
C28	22	373.14 +- 14.52	5	Aculeata	0.599	0.572	0.955	1	4.4
C29	22	409.86 +- 11.01	4	Neoptera	0.538	0.536	0.996	0	5.5
C30	21	408.00 +- 18.55	6	Neoptera	0.475	0.469	0.987	0.095	3.5
C31	20	374.70 +- 5.80	9	Hymenoptera	0.482	0.507	1.052	0.75	2.22222
C32	20	395.30 +- 0.57	1	Ooceraea biroi	0.824	0.865	1.05	1	20
C33	19	384.79 +- 11.85	3	Neoptera	0.735	0.735	1	0.947	6.33333
C34	18	391.28 +- 1.45	8	Formicoidea	0.684	0.687	1.004	1	2.25
C35	17	383.12 +- 4.95	1	Tribolium castaneum	0.541	0.522	0.965	0	17
C36	16	399.00 +- 6.09	6	Formicoidea	0.716	0.651	0.909	1	2.66667
C37	16	394.56 +- 2.10	1	Ooceraea biroi	0.824	0.853	1.035	1	16
C38	15	392.73 +- 16.03	10	Neoptera	0.649	0.662	1.02	0.8	1.5
C39	14	410.07 +- 22.03	4	Neoptera	0.485	0.512	1.056	0	3.5
C40	14	397.71 +- 3.89	6	Formicoidea	0.702	0.687	0.979	1	2.33333
C41	14	395.43 +- 1.79	1	Ooceraea biroi	0.82	0.839	1.023	1	14
C42	13	394.85 +- 1.34	7	Formicoidea	0.714	0.638	0.894	1	1.85714
C43	13	391.69 +- 2.32	8	Aculeata	0.646	0.596	0.923	1	1.625
C44	13	398.00 +- 2.86	7	Formicoidea	0.8	0.753	0.941	1	1.85714
C45	13	393.85 +- 4.16	5	Formicoidea	0.736	0.724	0.984	1	2.6
C46	12	396.58 +- 10.77	4	Neoptera	0.459	0.417	0.908	0	3
C47	11	398.18 +- 1.17	11	Endopterygota	0.743	0.724	0.974	0.909	1
C48	11	394.00 +- 6.48	8	Endopterygota	0.653	0.64	0.98	0.818	1.375
C49	11	390.27 +- 5.61	9	Hymenoptera	0.726	0.701	0.966	0.909	1.22222
C50	11	400.91 +- 8.34	3	Endopterygota	0.681	0.704	1.034	0.909	3.66667
C51	10	377.10 +- 5.59	8	Formicoidea	0.8	0.777	0.971	1	1.25
C52	10	417.30 +- 9.71	9	Endopterygota	0.675	0.704	1.043	0.8	1.11111
C53	10	401.90 +- 9.15	8	Hymenoptera	0.639	0.588	0.92	0.9	1.25
C54	10	400.20 +- 2.10	5	Formicoidea	0.798	0.817	1.024	1	2
C55	10	393.10 +- 5.11	5	Endopterygota	0.566	0.545	0.963	0.7	2
C56	9	403.33 +- 4.24	8	Formicoidea	0.737	0.696	0.944	1	1.125
C57	9	383.33 +- 7.71	6	Formicoidea	0.854	0.893	1.046	1	1.5
C58	9	397.00 +- 0.87	6	Formicoidea	0.854	0.833	0.975	1	1.5
C59	9	398.00 +- 2.18	7	Formicoidea	0.786	0.833	1.06	1	1.28571
C60	9	386.78 +- 3.15	2	Diptera	0.611	0.611	1	0	4.5
C61	9	401.00 +- 20.54	3	Neoptera	0.597	0.686	1.149	0.778	3
C62	9	370.00 +- 5.29	1	Tribolium castaneum	0.612	0.619	1.011	0	9
C63	9	377.78 +- 8.90	1	Tribolium castaneum	0.665	0.619	0.931	0	9
C64	8	396.38 +- 1.30	6	Formicoidea	0.8	0.833	1.041	1	1.33333
C65	8	393.38 +- 2.83	6	Formicoidea	0.671	0.641	0.955	1	1.33333
C66	8	406.62 +- 33.31	8	Neoptera	0.76	0.78	1.026	0.875	1
C67	8	394.75 +- 8.22	5	Hymenoptera	0.633	0.585	0.924	0.5	1.6
C68	8	372.25 +- 7.15	1	Tribolium castaneum	0.636	0.571	0.898	0	8
C69	7	383.86 +- 6.26	6	Formicoidea	0.782	0.76	0.972	1	1.16667
C70	7	386.00 +- 4.00	7	Formicoidea	0.832	0.806	0.969	1	1
C71	7	400.57 +- 7.04	6	Formicoidea	0.711	0.689	0.969	1	1.16667
C72	7	390.00 +- 0.58	2	Apoidea	0.753	0.734	0.975	1	3.5
C73	7	399.71 +- 2.93	1	Ooceraea biroi	0.846	0.851	1.006	1	7
C74	7	394.57 +- 1.13	1	Ooceraea biroi	0.9	0.899	0.999	1	7
C75	7	395.71 +- 0.49	1	Ooceraea biroi	0.897	0.887	0.989	1	7
C76	6	392.33 +- 2.42	5	Formicoidea	0.725	0.703	0.97	1	1.2
C77	6	412.67 +- 4.23	1	Anopheles gambiae	0.445	0.447	1.004	0	6
C78	6	372.17 +- 3.60	1	Acyrthosiphon pisum	0.877	0.901	1.027	0	6
C79	6	411.33 +- 19.50	2	Neoptera	0.678	0.613	0.904	0	3
C80	6	463.67 +- 2.34	1	Blattella germanica	0.784	0.763	0.973	0	6
C81	6	374.00 +- 26.82	3	Insecta	0.443	0.413	0.932	0	2
C82	6	388.33 +- 3.98	4	Formicoidea	0.846	0.82	0.969	1	1.5
C83	6	391.50 +- 0.84	1	Linepithema humile	0.751	0.736	0.98	1	6
C84	6	401.67 +- 7.03	1	Nasonia vitripennis	0.72	0.773	1.074	0	6
C85	6	381.17 +- 8.91	1	Nasonia vitripennis	0.49	0.477	0.973	0	6
C86	5	391.80 +- 2.28	4	Formicoidea	0.727	0.7	0.963	1	1.25
C87	5	391.00 +- 5.43	5	Formicoidea	0.806	0.8	0.993	1	1
C88	5	380.00 +- 15.17	3	Endopterygota	0.619	0.614	0.992	0.6	1.66667
C89	5	409.40 +- 29.55	3	Neoptera	0.597	0.568	0.951	0	1.66667
C90	5	407.80 +- 1.79	2	Apoidea	0.81	0.815	1.006	1	2.5
C91	5	380.00 +- 2.24	2	Neoptera	0.728	0.71	0.975	0	2.5
C92	5	359.20 +- 26.40	2	Insecta	0.584	0.579	0.991	0.2	2.5
C93	5	392.80 +- 9.52	1	Camponotus floridanus	0.791	0.792	1.001	1	5
C94	5	391.00 +- 0.00	1	Linepithema humile	0.887	0.897	1.011	1	5
C95	5	399.80 +- 2.17	1	Manduca sexta	0.608	0.6	0.987	0	5
C96	5	395.60 +- 1.34	2	Endopterygota	0.743	0.692	0.931	0.8	2.5
C97	5	392.00 +- 2.00	1	Ooceraea biroi	0.87	0.85	0.977	1	5
C98	5	393.80 +- 1.10	1	Solenopsis invicta	0.865	0.875	1.012	1	5
C99	5	374.20 +- 0.84	1	Tribolium castaneum	0.782	0.776	0.992	0	5
C100	5	383.20 +- 2.49	1	Tribolium castaneum	0.7	0.664	0.949	0	5
C101	4	396.50 +- 2.52	4	Formicoidea	-	-	-	1	1
C102	4	409.75 +- 18.57	3	Neoptera	-	-	-	0	1.33333
C103	4	479.75 +- 7.41	1	Blattella germanica	-	-	-	0	4
C104	4	393.75 +- 0.50	1	Camponotus floridanus	-	-	-	1	4
C105	4	402.75 +- 3.30	3	Formicoidea	-	-	-	1	1.33333
C106	4	392.00 +- 1.41	4	Formicoidea	-	-	-	1	1
C107	4	399.75 +- 1.50	1	Ooceraea biroi	-	-	-	1	4
C108	4	395.25 +- 0.50	1	Ooceraea biroi	-	-	-	1	4
C109	4	392.00 +- 0.00	1	Ooceraea biroi	-	-	-	1	4
C110	4	392.50 +- 2.65	1	Solenopsis invicta	-	-	-	1	4
C111	4	400.25 +- 1.50	1	Solenopsis invicta	-	-	-	1	4
C112	4	381.75 +- 1.50	1	Tribolium castaneum	-	-	-	0	4
C113	4	391.75 +- 1.50	1	Tribolium castaneum	-	-	-	0	4
C114	4	361.25 +- 3.86	1	Tribolium castaneum	-	-	-	0	4
C115	4	388.75 +- 6.45	1	Tribolium castaneum	-	-	-	0	4
C116	3	390.67 +- 7.77	2	Diptera	-	-	-	0	1.5
C117	3	408.00 +- 3.46	2	Apoidea	-	-	-	1	1.5
C118	3	369.67 +- 0.58	3	Formicoidea	-	-	-	1	1
C119	3	388.33 +- 1.15	3	Formicoidea	-	-	-	1	1
C120	3	387.67 +- 3.21	1	Camponotus floridanus	-	-	-	1	3
C121	3	411.00 +- 5.57	1	Drosophila melanogaster	-	-	-	0	3
C122	3	398.67 +- 13.58	1	Harpegnathos saltator	-	-	-	1	3
C123	3	391.67 +- 6.11	3	Formicoidea	-	-	-	1	1
C124	3	387.00 +- 0.00	1	Linepithema humile	-	-	-	1	3
C125	3	406.00 +- 0.00	1	Linepithema humile	-	-	-	1	3
C126	3	409.00 +- 0.00	1	Nasonia vitripennis	-	-	-	0	3
C127	3	407.33 +- 0.58	1	Nasonia vitripennis	-	-	-	0	3
C128	3	402.33 +- 4.04	1	Nasonia vitripennis	-	-	-	0	3
C129	3	395.67 +- 1.53	1	Ooceraea biroi	-	-	-	1	3
C130	3	391.00 +- 0.00	1	Ooceraea biroi	-	-	-	1	3
C131	3	393.67 +- 1.53	1	Ooceraea biroi	-	-	-	1	3
C132	3	401.00 +- 1.73	1	Ooceraea biroi	-	-	-	1	3
C133	3	399.00 +- 0.00	1	Ooceraea biroi	-	-	-	1	3
C134	3	393.67 +- 0.58	1	Ooceraea biroi	-	-	-	1	3
C135	3	387.00 +- 14.18	1	Tribolium castaneum	-	-	-	0	3
C136	3	376.67 +- 14.57	1	Tribolium castaneum	-	-	-	0	3
C137	3	397.00 +- 18.19	1	Tribolium castaneum	-	-	-	0	3
C138	2	379.00 +- 0.00	2	Attini	-	-	-	1	1
C139	2	401.50 +- 2.12	2	Apoidea	-	-	-	1	1
C140	2	403.00 +- 0.00	1	Bombus terrestris	-	-	-	1	2
C141	2	376.00 +- 1.41	1	Bombus terrestris	-	-	-	1	2
C142	2	382.00 +- 0.00	1	Camponotus floridanus	-	-	-	1	2
C143	2	400.50 +- 3.54	1	Camponotus floridanus	-	-	-	1	2
C144	2	390.50 +- 7.78	1	Camponotus floridanus	-	-	-	1	2
C145	2	393.00 +- 0.00	1	Drosophila melanogaster	-	-	-	0	2
C146	2	389.00 +- 2.83	1	Harpegnathos saltator	-	-	-	1	2
C147	2	388.50 +- 0.71	2	Formicoidea	-	-	-	1	1
C148	2	431.00 +- 0.00	1	Manduca sexta	-	-	-	0	2
C149	2	406.50 +- 3.54	1	Manduca sexta	-	-	-	0	2
C150	2	412.00 +- 5.66	1	Manduca sexta	-	-	-	0	2
C151	2	390.00 +- 11.31	1	Manduca sexta	-	-	-	0	2
C152	2	387.00 +- 1.41	1	Manduca sexta	-	-	-	0	2
C153	2	401.50 +- 0.71	1	Nasonia vitripennis	-	-	-	0	2
C154	2	395.50 +- 0.71	1	Nasonia vitripennis	-	-	-	0	2
C155	2	406.00 +- 12.73	2	Hymenoptera	-	-	-	0.5	1
C156	2	419.50 +- 0.71	1	Nasonia vitripennis	-	-	-	0	2
C157	2	383.50 +- 0.71	1	Nasonia vitripennis	-	-	-	0	2
C158	2	396.00 +- 0.00	1	Ooceraea biroi	-	-	-	1	2
C159	2	402.00 +- 0.00	1	Ooceraea biroi	-	-	-	1	2
C160	2	399.00 +- 0.00	1	Ooceraea biroi	-	-	-	1	2
C161	2	394.00 +- 1.41	1	Pogonomyrmex barbatus	-	-	-	1	2
C162	2	389.00 +- 8.49	1	Tribolium castaneum	-	-	-	0	2
C163	2	385.00 +- 4.24	1	Tribolium castaneum	-	-	-	0	2
C164	2	376.50 +- 0.71	1	Tribolium castaneum	-	-	-	0	2
C165	2	390.00 +- 0.00	1	Tribolium castaneum	-	-	-	0	2
C166	1	425.00 +- 0.00	1	Anopheles gambiae	-	-	-	0	1
C167	1	378.00 +- 0.00	1	Bombus terrestris	-	-	-	1	1
C168	1	314.00 +- 0.00	1	Cloeon dipterum	-	-	-	0	1
C169	1	341.00 +- 0.00	1	Cloeon dipterum	-	-	-	0	1
C170	1	316.00 +- 0.00	1	Cloeon dipterum	-	-	-	0	1
C171	1	402.00 +- 0.00	1	Camponotus floridanus	-	-	-	1	1
C172	1	384.00 +- 0.00	1	Camponotus floridanus	-	-	-	1	1
C173	1	393.00 +- 0.00	1	Camponotus floridanus	-	-	-	1	1
C174	1	367.00 +- 0.00	1	Camponotus floridanus	-	-	-	1	1
C175	1	379.00 +- 0.00	1	Camponotus floridanus	-	-	-	1	1
C176	1	392.00 +- 0.00	1	Drosophila melanogaster	-	-	-	0	1
C177	1	404.00 +- 0.00	1	Drosophila melanogaster	-	-	-	0	1
C178	1	387.00 +- 0.00	1	Harpegnathos saltator	-	-	-	1	1
C179	1	388.00 +- 0.00	1	Harpegnathos saltator	-	-	-	1	1
C180	1	386.00 +- 0.00	1	Harpegnathos saltator	-	-	-	1	1
C181	1	385.00 +- 0.00	1	Harpegnathos saltator	-	-	-	1	1
C182	1	377.00 +- 0.00	1	Harpegnathos saltator	-	-	-	1	1
C183	1	399.00 +- 0.00	1	Linepithema humile	-	-	-	1	1
C184	1	418.00 +- 0.00	1	Manduca sexta	-	-	-	0	1
C185	1	381.00 +- 0.00	1	Manduca sexta	-	-	-	0	1
C186	1	391.00 +- 0.00	1	Manduca sexta	-	-	-	0	1
C187	1	417.00 +- 0.00	1	Nasonia vitripennis	-	-	-	0	1
C188	1	381.00 +- 0.00	1	Nasonia vitripennis	-	-	-	0	1
C189	1	414.00 +- 0.00	1	Nasonia vitripennis	-	-	-	0	1
C190	1	395.00 +- 0.00	1	Ooceraea biroi	-	-	-	1	1
C191	1	398.00 +- 0.00	1	Ooceraea biroi	-	-	-	1	1
C192	1	395.00 +- 0.00	1	Ooceraea biroi	-	-	-	1	1
C193	1	398.00 +- 0.00	1	Ooceraea biroi	-	-	-	1	1
C194	1	399.00 +- 0.00	1	Ooceraea biroi	-	-	-	1	1
C195	1	398.00 +- 0.00	1	Ooceraea biroi	-	-	-	1	1
C196	1	398.00 +- 0.00	1	Ooceraea biroi	-	-	-	1	1
C197	1	399.00 +- 0.00	1	Pogonomyrmex barbatus	-	-	-	1	1
C198	1	401.00 +- 0.00	1	Pogonomyrmex barbatus	-	-	-	1	1
C199	1	388.00 +- 0.00	1	Tribolium castaneum	-	-	-	0	1
C200	1	370.00 +- 0.00	1	Tribolium castaneum	-	-	-	0	1
C201	1	379.00 +- 0.00	1	Tribolium castaneum	-	-	-	0	1
C202	1	373.00 +- 0.00	1	Tribolium castaneum	-	-	-	0	1
C203	1	375.00 +- 0.00	1	Tribolium castaneum	-	-	-	0	1
C204	1	376.00 +- 0.00	1	Tribolium castaneum	-	-	-	0	1
C205	1	352.00 +- 0.00	1	Tribolium castaneum	-	-	-	0	1
