## Supplementary File S5 for "Identification of functional residues using machine learning provides insights into the evolution of odorant receptor gene families in solitary and social insects"

### Sheet: Sheet1
dataset	chem_id	mtry	auc	auc_ci	sen	sen_ci	pre	pre_ci	f1
1	105-87-3	20	0.54	0.34-0.74	0.818	0.52-0.95	0.31	0.17-0.49	0.45
2	105-87-3	100	0.69	0.48-0.9	0.556	0.27-0.81	0.455	0.21-0.72	0.5
3	105-87-3	100	0.48	0.21-0.75	0.667	0.3-0.9	0.4	0.17-0.69	0.5
1	108-94-1	50	0.79	0.61-0.97	0.8	0.49-0.94	0.444	0.25-0.66	0.571
2	108-94-1	50	0.91	0.79-1.03	0.909	0.62-0.98	0.714	0.45-0.88	0.8
3	108-94-1	50	0.58	0.3-0.86	0.667	0.3-0.9	0.4	0.17-0.69	0.5
1	110-43-0	100	0.65	0.46-0.84	0.5	0.25-0.75	1	0.61-1	0.667
2	110-43-0	100	0.77	0.59-0.95	0.909	0.62-0.98	0.476	0.28-0.68	0.625
3	110-43-0	100	0.35	0.1-0.6	1	0.61-1	0.3	0.15-0.52	0.462
1	119-36-8	20	0.71	0.52-0.9	1	0.74-1	0.407	0.25-0.59	0.579
2	119-36-8	50	0.47	0.27-0.67	0.364	0.15-0.65	0.571	0.25-0.84	0.444
3	119-36-8	100	0.67	0.4-0.94	1	0.61-1	0.462	0.23-0.71	0.632
1	3391-86-4	50	0.64	0.44-0.84	0.455	0.21-0.72	0.714	0.36-0.92	0.556
2	3391-86-4	100	0.59	0.39-0.79	0.545	0.28-0.79	0.4	0.2-0.64	0.462
3	3391-86-4	100	0.59	0.31-0.87	0.667	0.3-0.9	0.4	0.17-0.69	0.5
1	431-03-8	100	0.89	0.76-1.02	0.909	0.62-0.98	0.588	0.36-0.78	0.714
2	431-03-8	100	0.77	0.59-0.95	0.818	0.52-0.95	0.562	0.33-0.77	0.667
3	431-03-8	50	0.13	-0.02-0.28	1	0.57-1	0.238	0.11-0.45	0.385
1	6728-26-3	50	0.76	0.58-0.94	0.909	0.62-0.98	0.385	0.22-0.57	0.541
2	6728-26-3	100	0.73	0.54-0.92	0.545	0.28-0.79	0.75	0.41-0.93	0.632
3	6728-26-3	20	0.53	0.25-0.81	1	0.61-1	0.333	0.16-0.56	0.5
1	67-64-1	20	0.22	0.05-0.39	1	0.68-1	0.242	0.13-0.41	0.39
2	67-64-1	20	0.72	0.51-0.93	0.875	0.53-0.98	0.304	0.16-0.51	0.452
3	67-64-1	100	0.79	0.55-1.03	0.667	0.3-0.9	0.571	0.25-0.84	0.615
